# Truncated radial glia as a common precursor in the late corticogenesis of gyrencephalic mammals

**DOI:** 10.1101/2022.05.05.490846

**Authors:** Merve Bilgic, Quan Wu, Taeko Suetsugu, Atsunori Shitamukai, Yuji Tsunekawa, Tomomi Shimogori, Mitsutaka Kadota, Osamu Nishimura, Shigehiro Kuraku, Hiroshi Kiyonari, Fumio Matsuzaki

## Abstract

The diversity of neural stem cells is a hallmark of the cerebral cortex development in gyrencephalic mammals, such as Primates and Carnivora. Among them, ferrets are a good model for mechanistic studies. However, information on their neural progenitor cells (NPC), termed radial glia (RG), is limited. Here, we surveyed the temporal series of single-cell transcriptomes of progenitors regarding ferret corticogenesis and, found a conserved diversity and temporal trajectory between human and ferret NPC, despite the large timescale difference. We found truncated RG (tRG) in ferret cortical development, a progenitor subtype previously described in humans. The combination of *in silico* and *in vivo* analyses identified that tRG differentiate into both ependymal and astrogenic cells. Via transcriptomic comparison, we predict that this is also the case in humans. Our findings suggest that tRG plays a role in the formation of adult ventricles, thereby providing the architectural bases for brain expansion.
