## Supplementary Table 3 for "Truncated radial glia as a common precursor in the late corticogenesis of gyrencephalic mammals"

### Sheet: sorting by Sparcl1
	X	SPARCL1	FOXJ1	Pseudotime	State	Subtype.combined	orig.ident
42	P10AG_GGGCACTAGGGTTTCT-1	4.70419	0	15.4534	7	F_tRG	10XP10AG
19	P10AG_AGGGATGTCAGTCAGT-1	4.40031	0	14.7593	6	F_tRG	10XP10AG
31	P10AG_GACACGCTCAGCTCTC-1	4.34594	0	14.2274	6	F_tRG	10XP10AG
34	P10AG_GATGAGGCATCGGAAG-1	4.27943	0	15.239	7	F_tRG	10XP10AG
49	P10AG_TCAGGTAGTCCGAATT-1	4.09407	0	15.4626	7	F_tRG	10XP10AG
81	P10T_GTACTTTGTAGATTAG-1	4.05482	0	15.0433	7	F_tRG	10XP10T
144	P5AG_GTGGGTCTCGGCTTGG-1	3.99151	0	15.3797	7	F_tRG	10XP5AG
20	P10AG_AGGTCATCATGGTCTA-1	3.98852	0	14.2162	6	F_tRG	10XP10AG
71	P10T_CGCTTCATCGGCGCAT-1	3.98167	0	15.0206	7	F_tRG	10XP10T
77	P10T_GCATGCGCAGTCAGCC-1	3.96643	0	15.3947	7	F_tRG	10XP10T
145	P5AG_GTGTGCGGTTGGTTTG-1	3.90892	0	15.3735	7	F_tRG	10XP5AG
146	P5AG_GTGTTAGAGACCTAGG-1	3.88903	0	15.3075	7	F_tRG	10XP5AG
79	P10T_GCCAAATCATCGATGT-1	3.75313	0	15.9099	6	F_tRG	10XP10T
57	P10AG_TGCCCATTCTAACTTC-1	3.71543	0	15.3242	7	F_tRG	10XP10AG
148	P5AG_TACAGTGTCTAACCGA-1	3.69028	0	15.2008	7	F_tRG	10XP5AG
18	P10AG_AGGCCGTCACATAACC-1	3.62729	0	15.7186	7	F_tRG	10XP10AG
159	P5AG_TTGTAGGCAGTACACT-1	3.61905	0	15.2811	7	F_tRG	10XP5AG
134	P5AG_GATCAGTAGCTAGTGG-1	3.60703	0	15.171	7	F_tRG	10XP5AG
53	P10AG_TGACTTTTCGTCCAGG-1	3.59586	0	14.9709	6	F_tRG	10XP10AG
155	P5AG_TGGACGCCATCAGTCA-1	3.56237	0	15.3428	7	F_tRG	10XP5AG
106	P5AG_AGAATAGTCCCTAATT-1	3.50953	0	15.1773	7	F_tRG	10XP5AG
141	P5AG_GTCATTTAGGCTCATT-1	3.42694	0	15.4349	7	F_tRG	10XP5AG
41	P10AG_GGGACCTGTGTTCGAT-1	3.37338	0	14.5082	6	F_tRG	10XP10AG
6	E40T_CCTACACAGCGCCTTG-1	3.37335	0	14.2718	6	F_tRG	10XE40T
21	P10AG_CACAGGCCAGGTTTCA-1	3.36962	0	15.1978	6	F_tRG	10XP10AG
78	P10T_GCCAAATCACTGCCAG-1	3.29917	0	15.1977	7	F_tRG	10XP10T
75	P10T_GAGGTGATCTGCTGCT-1	3.28245	0	15.2024	7	F_tRG	10XP10T
73	P10T_GACGTTAAGACTTTCG-1	3.25398	0	14.4524	6	F_tRG	10XP10T
135	P5AG_GATCAGTCATCCAACA-1	3.2426	0	15.3123	7	F_tRG	10XP5AG
46	P10AG_TATCTCAGTACAGTTC-1	3.18033	1.91157	15.4404	6	F_tRG	10XP10AG
48	P10AG_TCAGCTCTCCAACCAA-1	3.14414	0	15.0041	7	F_tRG	10XP10AG
154	P5AG_TGCACCTGTTACGACT-1	3.14199	0	16.451	6	F_tRG	10XP5AG
39	P10AG_GGACATTCACGTCTCT-1	3.12988	0	15.4292	6	F_tRG	10XP10AG
153	P5AG_TGACTTTGTAGCGATG-1	3.11334	0	15.8805	6	F_tRG	10XP5AG
129	P5AG_CGTGTCTAGACTACAA-1	3.09325	0	15.059	7	F_tRG	10XP5AG
43	P10AG_GTGCGGTAGAGGTTGC-1	3.01455	1.07772	17.0679	6	F_tRG	10XP10AG
127	P5AG_CGTCAGGGTAGATTAG-1	2.88382	0	14.9494	7	F_tRG	10XP5AG
64	P10T_AGGGATGGTTACGTCA-1	2.85185	0	14.2652	6	F_tRG	10XP10T
119	P5AG_CGACTTCCATGGTCAT-1	2.83064	1.18768	14.5203	6	F_tRG	10XP5AG
36	P10AG_GCGGGTTCAAGCGAGT-1	2.77423	1.25401	17.4159	6	F_tRG	10XP10AG
16	P10AG_AGCGTATCATTTGCTT-1	2.77235	0	16.4805	6	F_tRG	10XP10AG
147	P5AG_GTGTTAGAGTGAACAT-1	2.76095	0	15.3154	7	F_tRG	10XP5AG
32	P10AG_GACGTGCCATGAGCGA-1	2.73564	0	15.4731	7	F_tRG	10XP10AG
56	P10AG_TGATTTCTCTACCAGA-1	2.71806	0.944811	15.4329	7	F_tRG	10XP10AG
62	P10AG_TGTCCCAAGGTGACCA-1	2.64824	0	15.0941	7	F_tRG	10XP10AG
83	P10T_TTGGAACCACTTACGA-1	2.62695	2.25699	16.4693	6	F_tRG	10XP10T
38	P10AG_GGAATAATCTCAACTT-1	2.61957	0	15.4677	7	F_tRG	10XP10AG
26	P10AG_CCATGTCCATAACCTG-1	2.60555	0	16.1049	6	F_tRG	10XP10AG
66	P10T_CAGCAGCCACGAAGCA-1	2.59846	0	15.1992	7	F_tRG	10XP10T
67	P10T_CATCGAAGTCCAGTGC-1	2.58013	1.39865	17.1761	6	F_tRG	10XP10T
54	P10AG_TGAGCATAGGTCATCT-1	2.5746	0.698388	16.3462	6	F_tRG	10XP10AG
76	P10T_GATCAGTGTGTAATGA-1	2.56163	2.19403	14.5179	6	F_tRG	10XP10T
122	P5AG_CGCTGGAGTAGCCTAT-1	2.54353	0	16.2295	6	F_tRG	10XP5AG
95	P1AG_GCATACAAGTTGTAGA-1	2.44271	1.50439	15.1907	7	F_tRG	10XP1AG
23	P10AG_CAGATCACACCCAGTG-1	2.43223	0	15.6486	6	F_tRG	10XP10AG
104	P5AG_ACGCCGACAATTCCTT-1	2.43034	0	16.2166	6	F_tRG	10XP5AG
150	P5AG_TCATTTGGTAAGAGAG-1	2.41504	0	15.2971	7	F_tRG	10XP5AG
126	P5AG_CGGGTCAGTTTAAGCC-1	2.41164	0	14.5225	6	F_tRG	10XP5AG
74	P10T_GACTAACAGTCAAGCG-1	2.38728	1.24443	16.7108	6	F_tRG	10XP10T
114	P5AG_CATCAGATCAACACTG-1	2.3693	1.76558	16.2069	6	F_tRG	10XP5AG
125	P5AG_CGGCTAGTCATCTGTT-1	2.33447	0	14.4625	6	F_tRG	10XP5AG
10	E40T_TCAGGATTCCAAACAC-1	2.33038	0	7.34585	5	F_tRG	10XE40T
157	P5AG_TTGAACGTCGCGCCAA-1	2.32776	0	15.0551	7	F_tRG	10XP5AG
70	P10T_CGCTGGAGTACCGTAT-1	2.31286	1.7141	15.2414	7	F_tRG	10XP10T
110	P5AG_ATAACGCCAAGGCTCC-1	2.31027	0.921421	15.1629	7	F_tRG	10XP5AG
128	P5AG_CGTCCATAGCGTGAGT-1	2.30755	0	16.3531	6	F_tRG	10XP5AG
124	P5AG_CGCTTCATCCAAACTG-1	2.29984	1.70226	16.6471	6	F_tRG	10XP5AG
80	P10T_GGAGCAACACAACGTT-1	2.25355	1.66028	16.5641	6	F_tRG	10XP10T
117	P5AG_CCACGGAAGGGATGGG-1	2.2024	0	16.1502	6	F_tRG	10XP5AG
133	P5AG_CTGCCTAGTACTTGAC-1	2.19865	1.30045	16.6212	6	F_tRG	10XP5AG
118	P5AG_CCGGGATAGAGTCTGG-1	2.18425	0	15.0713	7	F_tRG	10XP5AG
86	P1AG_ATCTACTTCACATACG-1	2.16142	0	15.0551	7	F_tRG	10XP1AG
44	P10AG_GTGCGGTCAATGACCT-1	2.16074	1.57666	16.2862	6	F_tRG	10XP10AG
68	P10T_CCATTCGAGGGAAACA-1	2.13042	2.13042	7.89365	5	F_tRG	10XP10T
52	P10AG_TGACGGCGTACCTACA-1	2.11681	2.48131	16.4341	6	F_tRG	10XP10AG
101	P5AG_AAACGGGAGACGACGT-1	2.02252	0	16.7302	6	F_tRG	10XP5AG
151	P5AG_TCGCGAGCAACACGCC-1	2.01697	1.59113	16.3331	6	F_tRG	10XP5AG
108	P5AG_AGGGTGAAGCCGCCTA-1	2.00694	1.1464	16.1659	6	F_tRG	10XP5AG
63	P10T_AGATTGCGTCAGAGGT-1	2.00536	1.43851	16.3997	6	F_tRG	10XP10T
7	E40T_CGGCTAGCAAGCGCTC-1	1.99058	0	12.0158	5	F_tRG	10XE40T
115	P5AG_CATGACAAGAGGTTAT-1	1.98614	0	16.4839	6	F_tRG	10XP5AG
4	E40T_AAGGAGCCACATGACT-1	1.93325	0	12.2346	5	F_tRG	10XE40T
45	P10AG_TAAGAGACAAATCCGT-1	1.85931	1.62225	16.4205	6	F_tRG	10XP10AG
47	P10AG_TCAGATGTCATCGATG-1	1.85897	1.03166	16.6196	6	F_tRG	10XP10AG
149	P5AG_TCAACGAAGCCTCGTG-1	1.85851	1.85851	17.9999	6	F_tRG	10XP5AG
72	P10T_CTAAGACTCTGGTGTA-1	1.84673	0	15.1987	6	F_tRG	10XP10T
12	P10AG_AAGTCTGAGCATGGCA-1	1.77244	0	14.4412	6	F_tRG	10XP10AG
40	P10AG_GGCGACTCACGACGAA-1	1.69423	0	16.5742	6	F_tRG	10XP10AG
162	P5T_TGCGCAGCACGTCTCT-1	1.69387	0	7.85451	5	F_tRG	10XP5T
69	P10T_CCGTGGAAGTCCAGGA-1	1.68953	0	15.5988	7	F_tRG	10XP10T
152	P5AG_TCTGGAAAGTCAATAG-1	1.67123	1.15037	15.6549	6	F_tRG	10XP5AG
58	P10AG_TGCCCTATCTCATTCA-1	1.65443	0	14.6876	6	F_tRG	10XP10AG
138	P5AG_GCTCCTACAAGGCTCC-1	1.64729	0	13.021	5	F_tRG	10XP5AG
123	P5AG_CGCTTCAGTCGACTAT-1	1.62958	0	16.6679	6	F_tRG	10XP5AG
112	P5AG_ATGTGTGCAGCTGTAT-1	1.61959	1.10708	16.1642	6	F_tRG	10XP5AG
35	P10AG_GCCTCTATCGCTAGCG-1	1.5762	1.5762	16.5332	6	F_tRG	10XP10AG
131	P5AG_CTACATTGTTCGGCAC-1	1.5308	0	14.4059	6	F_tRG	10XP5AG
87	P1AG_CAGAATCGTCAACATC-1	1.52599	0	12.7592	5	F_tRG	10XP1AG
65	P10T_CAAGGCCAGGAGTCTG-1	1.5033	0	15.258	7	F_tRG	10XP10T
98	P1AG_GGGCACTAGTTGAGTA-1	1.47798	1.47798	14.4044	7	F_tRG	10XP1AG
90	P1AG_CGCCAAGAGATGTCGG-1	1.47772	0	12.1319	5	F_tRG	10XP1AG
51	P10AG_TCGGTAATCCAGTAGT-1	1.44628	0	14.258	6	F_tRG	10XP10AG
61	P10AG_TGGTTCCAGAGCCCAA-1	1.43688	0	17.1348	6	F_tRG	10XP10AG
2	E40AG_CGGTTAACAATGTTGC-1	1.41837	0	10.1051	5	F_tRG	10XE40AG
3	E40AG_GATCGCGAGTGCCATT-1	1.40895	0	15.6561	6	F_tRG	10XE40AG
111	P5AG_ATCATGGTCAATACCG-1	1.40453	1.72463	15.2057	6	F_tRG	10XP5AG
143	P5AG_GTGCGGTGTTCCGTCT-1	1.39979	0	16.2599	6	F_tRG	10XP5AG
17	P10AG_AGCTTGACACATTTCT-1	1.39293	0	17.3025	6	F_tRG	10XP10AG
82	P10T_GTCGTAACAGCCTTGG-1	1.38704	0	16.41	6	F_tRG	10XP10T
132	P5AG_CTAGTGAGTGCCTGGT-1	1.36439	1.36439	16.1167	6	F_tRG	10XP5AG
160	P5T_AAATGCCTCAAGGTAA-1	1.34236	0	7.82672	5	F_tRG	10XP5T
120	P5AG_CGCGTTTAGTGCAAGC-1	1.33561	0.875947	16.1306	6	F_tRG	10XP5AG
105	P5AG_ACTGCTCAGTGTTTGC-1	1.23243	1.23243	14.1884	6	F_tRG	10XP5AG
103	P5AG_ACCCACTTCAGGCGAA-1	1.17099	1.17099	15.2151	7	F_tRG	10XP5AG
59	P10AG_TGGACGCCAGTCGTGC-1	1.06225	0	16.9897	6	F_tRG	10XP10AG
113	P5AG_CAGCTGGAGTGGACGT-1	1.05292	0	14.7438	6	F_tRG	10XP5AG
55	P10AG_TGATTTCAGACTGGGT-1	1.01972	1.01972	16.1979	6	F_tRG	10XP10AG
22	P10AG_CACATTTGTTGGGACA-1	0.99126	2.05137	17.3627	6	F_tRG	10XP10AG
139	P5AG_GGCTGGTCAAGCCGCT-1	0.743318	1.16496	17.5695	6	F_tRG	10XP5AG
1	E40AG_AAAGATGTCTGCTTGC-1	0	0	14.3088	7	F_tRG	10XE40AG
5	E40T_CAAGTTGTCTGCTGCT-1	0	0	10.7679	5	F_tRG	10XE40T
8	E40T_CTCGGAGTCCGCTGTT-1	0	0	7.01782	5	F_tRG	10XE40T
9	E40T_GCATGCGTCATAACCG-1	0	0	12.7839	5	F_tRG	10XE40T
11	P10AG_AAGCCGCCACAAGACG-1	0	0	15.4338	6	F_tRG	10XP10AG
13	P10AG_ACGCCGAAGAGGGATA-1	0	2.90369	16.7749	6	F_tRG	10XP10AG
14	P10AG_AGACGTTAGACTCGGA-1	0	1.02439	17.8327	6	F_tRG	10XP10AG
15	P10AG_AGCGGTCCATTGGGCC-1	0	0	16.8754	6	F_tRG	10XP10AG
24	P10AG_CATCGGGAGTCCAGGA-1	0	0.989771	17.3816	6	F_tRG	10XP10AG
25	P10AG_CCAGCGATCTGTTTGT-1	0	0	17.3495	6	F_tRG	10XP10AG
27	P10AG_CCTCTGACAAAGGTGC-1	0	1.31641	16.8085	6	F_tRG	10XP10AG
28	P10AG_CGGCTAGGTACTCTCC-1	0	2.61669	17.6334	6	F_tRG	10XP10AG
29	P10AG_CGTAGCGCATTTCAGG-1	0	0.745115	16.4134	6	F_tRG	10XP10AG
30	P10AG_CTTTGCGGTGAGGCTA-1	0	0	16.9315	6	F_tRG	10XP10AG
33	P10AG_GACTACAAGTGGGCTA-1	0	1.56295	17.9321	6	F_tRG	10XP10AG
37	P10AG_GGAAAGCCAGGCGATA-1	0	0	14.249	6	F_tRG	10XP10AG
50	P10AG_TCCCGATGTCTTGCGG-1	0	0	16.8048	6	F_tRG	10XP10AG
60	P10AG_TGGCGCAAGCACCGTC-1	0	0.789134	17.271	6	F_tRG	10XP10AG
84	P1AG_ACTGCTCGTCCCGACA-1	0	0	12.6899	5	F_tRG	10XP1AG
85	P1AG_ACTTACTAGGGCACTA-1	0	0	14.4515	6	F_tRG	10XP1AG
88	P1AG_CAGCGACTCTGCTTGC-1	0	0	15.0246	7	F_tRG	10XP1AG
89	P1AG_CCCAGTTCATCCCATC-1	0	0	12.7473	5	F_tRG	10XP1AG
91	P1AG_CGGTTAACAGATGGCA-1	0	0	15.2758	7	F_tRG	10XP1AG
92	P1AG_CTACACCAGGCAGTCA-1	0	0	14.1429	6	F_tRG	10XP1AG
93	P1AG_CTCCTAGGTCCCTACT-1	0	0	15.3971	7	F_tRG	10XP1AG
94	P1AG_GCAGTTAGTCAGAAGC-1	0	0	15.1183	7	F_tRG	10XP1AG
96	P1AG_GGACGTCAGGAATGGA-1	0	0	14.8454	7	F_tRG	10XP1AG
97	P1AG_GGCGACTGTTTAGCTG-1	0	0	15.0793	7	F_tRG	10XP1AG
99	P1AG_GGTGAAGAGTGTCCCG-1	0	2.09631	15.4308	6	F_tRG	10XP1AG
100	P1AG_TTGCGTCTCTAACGGT-1	0	0	16.4568	6	F_tRG	10XP1AG
102	P5AG_AACTCAGTCTCCCTGA-1	0	0	16.4803	6	F_tRG	10XP5AG
107	P5AG_AGAGCTTGTGGCCCTA-1	0	0	15.4397	6	F_tRG	10XP5AG
109	P5AG_AGGTCCGGTTACCAGT-1	0	2.09152	16.5569	6	F_tRG	10XP5AG
116	P5AG_CATGGCGAGGTGCACA-1	0	0	16.3162	6	F_tRG	10XP5AG
121	P5AG_CGCTATCGTGACGCCT-1	0	1.27984	15.6688	6	F_tRG	10XP5AG
130	P5AG_CTACATTGTACCGCTG-1	0	0	16.3564	6	F_tRG	10XP5AG
136	P5AG_GATCGCGTCGAACGGA-1	0	0	16.4277	6	F_tRG	10XP5AG
137	P5AG_GCACTCTCAGAGCCAA-1	0	0	16.7264	6	F_tRG	10XP5AG
140	P5AG_GGGAATGCACCTCGGA-1	0	0	15.16	7	F_tRG	10XP5AG
142	P5AG_GTCTCGTGTCGCGTGT-1	0	0	16.5113	6	F_tRG	10XP5AG
156	P5AG_TTCTTAGAGCGAGAAA-1	0	0	16.1467	6	F_tRG	10XP5AG
158	P5AG_TTGGCAATCTGTCAAG-1	0	0	14.6772	6	F_tRG	10XP5AG
161	P5T_GTAACTGAGGATGGAA-1	0	3.07012	17.4534	6	F_tRG	10XP5T

### Sheet:  sorting by Foxj1
	X	SPARCL1	FOXJ1	Pseudotime	State	Subtype.combined	orig.ident		stage7/stage6
161	P5T_GTAACTGAGGATGGAA-1	0	3.07012	17.4534	6	F_tRG	10XP5T
13	P10AG_ACGCCGAAGAGGGATA-1	0	2.90369	16.7749	6	F_tRG	10XP10AG
28	P10AG_CGGCTAGGTACTCTCC-1	0	2.61669	17.6334	6	F_tRG	10XP10AG
52	P10AG_TGACGGCGTACCTACA-1	2.11681	2.48131	16.4341	6	F_tRG	10XP10AG
83	P10T_TTGGAACCACTTACGA-1	2.62695	2.25699	16.4693	6	F_tRG	10XP10T
76	P10T_GATCAGTGTGTAATGA-1	2.56163	2.19403	14.5179	6	F_tRG	10XP10T
68	P10T_CCATTCGAGGGAAACA-1	2.13042	2.13042	7.89365	5	F_tRG	10XP10T
99	P1AG_GGTGAAGAGTGTCCCG-1	0	2.09631	15.4308	6	F_tRG	10XP1AG
109	P5AG_AGGTCCGGTTACCAGT-1	0	2.09152	16.5569	6	F_tRG	10XP5AG
22	P10AG_CACATTTGTTGGGACA-1	0.99126	2.05137	17.3627	6	F_tRG	10XP10AG
46	P10AG_TATCTCAGTACAGTTC-1	3.18033	1.91157	15.4404	6	F_tRG	10XP10AG
149	P5AG_TCAACGAAGCCTCGTG-1	1.85851	1.85851	17.9999	6	F_tRG	10XP5AG
114	P5AG_CATCAGATCAACACTG-1	2.3693	1.76558	16.2069	6	F_tRG	10XP5AG
111	P5AG_ATCATGGTCAATACCG-1	1.40453	1.72463	15.2057	6	F_tRG	10XP5AG
70	P10T_CGCTGGAGTACCGTAT-1	2.31286	1.7141	15.2414	7	F_tRG	10XP10T
124	P5AG_CGCTTCATCCAAACTG-1	2.29984	1.70226	16.6471	6	F_tRG	10XP5AG
80	P10T_GGAGCAACACAACGTT-1	2.25355	1.66028	16.5641	6	F_tRG	10XP10T
45	P10AG_TAAGAGACAAATCCGT-1	1.85931	1.62225	16.4205	6	F_tRG	10XP10AG
151	P5AG_TCGCGAGCAACACGCC-1	2.01697	1.59113	16.3331	6	F_tRG	10XP5AG
44	P10AG_GTGCGGTCAATGACCT-1	2.16074	1.57666	16.2862	6	F_tRG	10XP10AG
35	P10AG_GCCTCTATCGCTAGCG-1	1.5762	1.5762	16.5332	6	F_tRG	10XP10AG
33	P10AG_GACTACAAGTGGGCTA-1	0	1.56295	17.9321	6	F_tRG	10XP10AG
95	P1AG_GCATACAAGTTGTAGA-1	2.44271	1.50439	15.1907	7	F_tRG	10XP1AG
98	P1AG_GGGCACTAGTTGAGTA-1	1.47798	1.47798	14.4044	7	F_tRG	10XP1AG
63	P10T_AGATTGCGTCAGAGGT-1	2.00536	1.43851	16.3997	6	F_tRG	10XP10T
67	P10T_CATCGAAGTCCAGTGC-1	2.58013	1.39865	17.1761	6	F_tRG	10XP10T
132	P5AG_CTAGTGAGTGCCTGGT-1	1.36439	1.36439	16.1167	6	F_tRG	10XP5AG
27	P10AG_CCTCTGACAAAGGTGC-1	0	1.31641	16.8085	6	F_tRG	10XP10AG
133	P5AG_CTGCCTAGTACTTGAC-1	2.19865	1.30045	16.6212	6	F_tRG	10XP5AG
121	P5AG_CGCTATCGTGACGCCT-1	0	1.27984	15.6688	6	F_tRG	10XP5AG
36	P10AG_GCGGGTTCAAGCGAGT-1	2.77423	1.25401	17.4159	6	F_tRG	10XP10AG
74	P10T_GACTAACAGTCAAGCG-1	2.38728	1.24443	16.7108	6	F_tRG	10XP10T
105	P5AG_ACTGCTCAGTGTTTGC-1	1.23243	1.23243	14.1884	6	F_tRG	10XP5AG
119	P5AG_CGACTTCCATGGTCAT-1	2.83064	1.18768	14.5203	6	F_tRG	10XP5AG
103	P5AG_ACCCACTTCAGGCGAA-1	1.17099	1.17099	15.2151	7	F_tRG	10XP5AG
139	P5AG_GGCTGGTCAAGCCGCT-1	0.743318	1.16496	17.5695	6	F_tRG	10XP5AG
152	P5AG_TCTGGAAAGTCAATAG-1	1.67123	1.15037	15.6549	6	F_tRG	10XP5AG
108	P5AG_AGGGTGAAGCCGCCTA-1	2.00694	1.1464	16.1659	6	F_tRG	10XP5AG
112	P5AG_ATGTGTGCAGCTGTAT-1	1.61959	1.10708	16.1642	6	F_tRG	10XP5AG
43	P10AG_GTGCGGTAGAGGTTGC-1	3.01455	1.07772	17.0679	6	F_tRG	10XP10AG
47	P10AG_TCAGATGTCATCGATG-1	1.85897	1.03166	16.6196	6	F_tRG	10XP10AG
14	P10AG_AGACGTTAGACTCGGA-1	0	1.02439	17.8327	6	F_tRG	10XP10AG
55	P10AG_TGATTTCAGACTGGGT-1	1.01972	1.01972	16.1979	6	F_tRG	10XP10AG
24	P10AG_CATCGGGAGTCCAGGA-1	0	0.989771	17.3816	6	F_tRG	10XP10AG
56	P10AG_TGATTTCTCTACCAGA-1	2.71806	0.944811	15.4329	7	F_tRG	10XP10AG
110	P5AG_ATAACGCCAAGGCTCC-1	2.31027	0.921421	15.1629	7	F_tRG	10XP5AG
120	P5AG_CGCGTTTAGTGCAAGC-1	1.33561	0.875947	16.1306	6	F_tRG	10XP5AG
60	P10AG_TGGCGCAAGCACCGTC-1	0	0.789134	17.271	6	F_tRG	10XP10AG
29	P10AG_CGTAGCGCATTTCAGG-1	0	0.745115	16.4134	6	F_tRG	10XP10AG
54	P10AG_TGAGCATAGGTCATCT-1	2.5746	0.698388	16.3462	6	F_tRG	10XP10AG
1	E40AG_AAAGATGTCTGCTTGC-1	0	0	14.3088	7	F_tRG	10XE40AG
5	E40T_CAAGTTGTCTGCTGCT-1	0	0	10.7679	5	F_tRG	10XE40T
8	E40T_CTCGGAGTCCGCTGTT-1	0	0	7.01782	5	F_tRG	10XE40T
9	E40T_GCATGCGTCATAACCG-1	0	0	12.7839	5	F_tRG	10XE40T
11	P10AG_AAGCCGCCACAAGACG-1	0	0	15.4338	6	F_tRG	10XP10AG
15	P10AG_AGCGGTCCATTGGGCC-1	0	0	16.8754	6	F_tRG	10XP10AG
25	P10AG_CCAGCGATCTGTTTGT-1	0	0	17.3495	6	F_tRG	10XP10AG
30	P10AG_CTTTGCGGTGAGGCTA-1	0	0	16.9315	6	F_tRG	10XP10AG
37	P10AG_GGAAAGCCAGGCGATA-1	0	0	14.249	6	F_tRG	10XP10AG
50	P10AG_TCCCGATGTCTTGCGG-1	0	0	16.8048	6	F_tRG	10XP10AG
84	P1AG_ACTGCTCGTCCCGACA-1	0	0	12.6899	5	F_tRG	10XP1AG
85	P1AG_ACTTACTAGGGCACTA-1	0	0	14.4515	6	F_tRG	10XP1AG
88	P1AG_CAGCGACTCTGCTTGC-1	0	0	15.0246	7	F_tRG	10XP1AG
89	P1AG_CCCAGTTCATCCCATC-1	0	0	12.7473	5	F_tRG	10XP1AG
91	P1AG_CGGTTAACAGATGGCA-1	0	0	15.2758	7	F_tRG	10XP1AG
92	P1AG_CTACACCAGGCAGTCA-1	0	0	14.1429	6	F_tRG	10XP1AG
93	P1AG_CTCCTAGGTCCCTACT-1	0	0	15.3971	7	F_tRG	10XP1AG
94	P1AG_GCAGTTAGTCAGAAGC-1	0	0	15.1183	7	F_tRG	10XP1AG
96	P1AG_GGACGTCAGGAATGGA-1	0	0	14.8454	7	F_tRG	10XP1AG
97	P1AG_GGCGACTGTTTAGCTG-1	0	0	15.0793	7	F_tRG	10XP1AG
100	P1AG_TTGCGTCTCTAACGGT-1	0	0	16.4568	6	F_tRG	10XP1AG
102	P5AG_AACTCAGTCTCCCTGA-1	0	0	16.4803	6	F_tRG	10XP5AG
107	P5AG_AGAGCTTGTGGCCCTA-1	0	0	15.4397	6	F_tRG	10XP5AG
116	P5AG_CATGGCGAGGTGCACA-1	0	0	16.3162	6	F_tRG	10XP5AG
130	P5AG_CTACATTGTACCGCTG-1	0	0	16.3564	6	F_tRG	10XP5AG
136	P5AG_GATCGCGTCGAACGGA-1	0	0	16.4277	6	F_tRG	10XP5AG
137	P5AG_GCACTCTCAGAGCCAA-1	0	0	16.7264	6	F_tRG	10XP5AG
140	P5AG_GGGAATGCACCTCGGA-1	0	0	15.16	7	F_tRG	10XP5AG
142	P5AG_GTCTCGTGTCGCGTGT-1	0	0	16.5113	6	F_tRG	10XP5AG
156	P5AG_TTCTTAGAGCGAGAAA-1	0	0	16.1467	6	F_tRG	10XP5AG
158	P5AG_TTGGCAATCTGTCAAG-1	0	0	14.6772	6	F_tRG	10XP5AG
113	P5AG_CAGCTGGAGTGGACGT-1	1.05292	0	14.7438	6	F_tRG	10XP5AG
59	P10AG_TGGACGCCAGTCGTGC-1	1.06225	0	16.9897	6	F_tRG	10XP10AG
160	P5T_AAATGCCTCAAGGTAA-1	1.34236	0	7.82672	5	F_tRG	10XP5T
82	P10T_GTCGTAACAGCCTTGG-1	1.38704	0	16.41	6	F_tRG	10XP10T
17	P10AG_AGCTTGACACATTTCT-1	1.39293	0	17.3025	6	F_tRG	10XP10AG
143	P5AG_GTGCGGTGTTCCGTCT-1	1.39979	0	16.2599	6	F_tRG	10XP5AG
3	E40AG_GATCGCGAGTGCCATT-1	1.40895	0	15.6561	6	F_tRG	10XE40AG
2	E40AG_CGGTTAACAATGTTGC-1	1.41837	0	10.1051	5	F_tRG	10XE40AG
61	P10AG_TGGTTCCAGAGCCCAA-1	1.43688	0	17.1348	6	F_tRG	10XP10AG
51	P10AG_TCGGTAATCCAGTAGT-1	1.44628	0	14.258	6	F_tRG	10XP10AG
90	P1AG_CGCCAAGAGATGTCGG-1	1.47772	0	12.1319	5	F_tRG	10XP1AG
65	P10T_CAAGGCCAGGAGTCTG-1	1.5033	0	15.258	7	F_tRG	10XP10T
87	P1AG_CAGAATCGTCAACATC-1	1.52599	0	12.7592	5	F_tRG	10XP1AG
131	P5AG_CTACATTGTTCGGCAC-1	1.5308	0	14.4059	6	F_tRG	10XP5AG
123	P5AG_CGCTTCAGTCGACTAT-1	1.62958	0	16.6679	6	F_tRG	10XP5AG
138	P5AG_GCTCCTACAAGGCTCC-1	1.64729	0	13.021	5	F_tRG	10XP5AG
58	P10AG_TGCCCTATCTCATTCA-1	1.65443	0	14.6876	6	F_tRG	10XP10AG
69	P10T_CCGTGGAAGTCCAGGA-1	1.68953	0	15.5988	7	F_tRG	10XP10T
162	P5T_TGCGCAGCACGTCTCT-1	1.69387	0	7.85451	5	F_tRG	10XP5T
40	P10AG_GGCGACTCACGACGAA-1	1.69423	0	16.5742	6	F_tRG	10XP10AG
12	P10AG_AAGTCTGAGCATGGCA-1	1.77244	0	14.4412	6	F_tRG	10XP10AG
72	P10T_CTAAGACTCTGGTGTA-1	1.84673	0	15.1987	6	F_tRG	10XP10T
4	E40T_AAGGAGCCACATGACT-1	1.93325	0	12.2346	5	F_tRG	10XE40T
115	P5AG_CATGACAAGAGGTTAT-1	1.98614	0	16.4839	6	F_tRG	10XP5AG
7	E40T_CGGCTAGCAAGCGCTC-1	1.99058	0	12.0158	5	F_tRG	10XE40T
101	P5AG_AAACGGGAGACGACGT-1	2.02252	0	16.7302	6	F_tRG	10XP5AG
86	P1AG_ATCTACTTCACATACG-1	2.16142	0	15.0551	7	F_tRG	10XP1AG
118	P5AG_CCGGGATAGAGTCTGG-1	2.18425	0	15.0713	7	F_tRG	10XP5AG
117	P5AG_CCACGGAAGGGATGGG-1	2.2024	0	16.1502	6	F_tRG	10XP5AG
128	P5AG_CGTCCATAGCGTGAGT-1	2.30755	0	16.3531	6	F_tRG	10XP5AG
157	P5AG_TTGAACGTCGCGCCAA-1	2.32776	0	15.0551	7	F_tRG	10XP5AG
10	E40T_TCAGGATTCCAAACAC-1	2.33038	0	7.34585	5	F_tRG	10XE40T
125	P5AG_CGGCTAGTCATCTGTT-1	2.33447	0	14.4625	6	F_tRG	10XP5AG
126	P5AG_CGGGTCAGTTTAAGCC-1	2.41164	0	14.5225	6	F_tRG	10XP5AG
150	P5AG_TCATTTGGTAAGAGAG-1	2.41504	0	15.2971	7	F_tRG	10XP5AG
104	P5AG_ACGCCGACAATTCCTT-1	2.43034	0	16.2166	6	F_tRG	10XP5AG
23	P10AG_CAGATCACACCCAGTG-1	2.43223	0	15.6486	6	F_tRG	10XP10AG
122	P5AG_CGCTGGAGTAGCCTAT-1	2.54353	0	16.2295	6	F_tRG	10XP5AG
66	P10T_CAGCAGCCACGAAGCA-1	2.59846	0	15.1992	7	F_tRG	10XP10T
26	P10AG_CCATGTCCATAACCTG-1	2.60555	0	16.1049	6	F_tRG	10XP10AG
38	P10AG_GGAATAATCTCAACTT-1	2.61957	0	15.4677	7	F_tRG	10XP10AG
62	P10AG_TGTCCCAAGGTGACCA-1	2.64824	0	15.0941	7	F_tRG	10XP10AG
32	P10AG_GACGTGCCATGAGCGA-1	2.73564	0	15.4731	7	F_tRG	10XP10AG
147	P5AG_GTGTTAGAGTGAACAT-1	2.76095	0	15.3154	7	F_tRG	10XP5AG
16	P10AG_AGCGTATCATTTGCTT-1	2.77235	0	16.4805	6	F_tRG	10XP10AG
64	P10T_AGGGATGGTTACGTCA-1	2.85185	0	14.2652	6	F_tRG	10XP10T
127	P5AG_CGTCAGGGTAGATTAG-1	2.88382	0	14.9494	7	F_tRG	10XP5AG
129	P5AG_CGTGTCTAGACTACAA-1	3.09325	0	15.059	7	F_tRG	10XP5AG
153	P5AG_TGACTTTGTAGCGATG-1	3.11334	0	15.8805	6	F_tRG	10XP5AG
39	P10AG_GGACATTCACGTCTCT-1	3.12988	0	15.4292	6	F_tRG	10XP10AG
154	P5AG_TGCACCTGTTACGACT-1	3.14199	0	16.451	6	F_tRG	10XP5AG
48	P10AG_TCAGCTCTCCAACCAA-1	3.14414	0	15.0041	7	F_tRG	10XP10AG
135	P5AG_GATCAGTCATCCAACA-1	3.2426	0	15.3123	7	F_tRG	10XP5AG
73	P10T_GACGTTAAGACTTTCG-1	3.25398	0	14.4524	6	F_tRG	10XP10T
75	P10T_GAGGTGATCTGCTGCT-1	3.28245	0	15.2024	7	F_tRG	10XP10T
78	P10T_GCCAAATCACTGCCAG-1	3.29917	0	15.1977	7	F_tRG	10XP10T
21	P10AG_CACAGGCCAGGTTTCA-1	3.36962	0	15.1978	6	F_tRG	10XP10AG
6	E40T_CCTACACAGCGCCTTG-1	3.37335	0	14.2718	6	F_tRG	10XE40T
41	P10AG_GGGACCTGTGTTCGAT-1	3.37338	0	14.5082	6	F_tRG	10XP10AG
141	P5AG_GTCATTTAGGCTCATT-1	3.42694	0	15.4349	7	F_tRG	10XP5AG
106	P5AG_AGAATAGTCCCTAATT-1	3.50953	0	15.1773	7	F_tRG	10XP5AG
155	P5AG_TGGACGCCATCAGTCA-1	3.56237	0	15.3428	7	F_tRG	10XP5AG
53	P10AG_TGACTTTTCGTCCAGG-1	3.59586	0	14.9709	6	F_tRG	10XP10AG
134	P5AG_GATCAGTAGCTAGTGG-1	3.60703	0	15.171	7	F_tRG	10XP5AG
159	P5AG_TTGTAGGCAGTACACT-1	3.61905	0	15.2811	7	F_tRG	10XP5AG
18	P10AG_AGGCCGTCACATAACC-1	3.62729	0	15.7186	7	F_tRG	10XP10AG
148	P5AG_TACAGTGTCTAACCGA-1	3.69028	0	15.2008	7	F_tRG	10XP5AG
57	P10AG_TGCCCATTCTAACTTC-1	3.71543	0	15.3242	7	F_tRG	10XP10AG
79	P10T_GCCAAATCATCGATGT-1	3.75313	0	15.9099	6	F_tRG	10XP10T
146	P5AG_GTGTTAGAGACCTAGG-1	3.88903	0	15.3075	7	F_tRG	10XP5AG
145	P5AG_GTGTGCGGTTGGTTTG-1	3.90892	0	15.3735	7	F_tRG	10XP5AG
77	P10T_GCATGCGCAGTCAGCC-1	3.96643	0	15.3947	7	F_tRG	10XP10T
71	P10T_CGCTTCATCGGCGCAT-1	3.98167	0	15.0206	7	F_tRG	10XP10T
20	P10AG_AGGTCATCATGGTCTA-1	3.98852	0	14.2162	6	F_tRG	10XP10AG
144	P5AG_GTGGGTCTCGGCTTGG-1	3.99151	0	15.3797	7	F_tRG	10XP5AG
81	P10T_GTACTTTGTAGATTAG-1	4.05482	0	15.0433	7	F_tRG	10XP10T
49	P10AG_TCAGGTAGTCCGAATT-1	4.09407	0	15.4626	7	F_tRG	10XP10AG
34	P10AG_GATGAGGCATCGGAAG-1	4.27943	0	15.239	7	F_tRG	10XP10AG
31	P10AG_GACACGCTCAGCTCTC-1	4.34594	0	14.2274	6	F_tRG	10XP10AG
19	P10AG_AGGGATGTCAGTCAGT-1	4.40031	0	14.7593	6	F_tRG	10XP10AG
42	P10AG_GGGCACTAGGGTTTCT-1	4.70419	0	15.4534	7	F_tRG	10XP10AG

### Sheet: state composition Foxj1& cryab
	X	SPARCL1	FOXJ1	Pseudotime	State	Subtype.combined	orig.ident
5	E40T_CAAGTTGTCTGCTGCT-1	0	0	10.7679	5	F_tRG	10XE40T
8	E40T_CTCGGAGTCCGCTGTT-1	0	0	7.01782	5	F_tRG	10XE40T
9	E40T_GCATGCGTCATAACCG-1	0	0	12.7839	5	F_tRG	10XE40T
84	P1AG_ACTGCTCGTCCCGACA-1	0	0	12.6899	5	F_tRG	10XP1AG
89	P1AG_CCCAGTTCATCCCATC-1	0	0	12.7473	5	F_tRG	10XP1AG
160	P5T_AAATGCCTCAAGGTAA-1	1.34236	0	7.82672	5	F_tRG	10XP5T
2	E40AG_CGGTTAACAATGTTGC-1	1.41837	0	10.1051	5	F_tRG	10XE40AG
90	P1AG_CGCCAAGAGATGTCGG-1	1.47772	0	12.1319	5	F_tRG	10XP1AG
87	P1AG_CAGAATCGTCAACATC-1	1.52599	0	12.7592	5	F_tRG	10XP1AG
138	P5AG_GCTCCTACAAGGCTCC-1	1.64729	0	13.021	5	F_tRG	10XP5AG
162	P5T_TGCGCAGCACGTCTCT-1	1.69387	0	7.85451	5	F_tRG	10XP5T
4	E40T_AAGGAGCCACATGACT-1	1.93325	0	12.2346	5	F_tRG	10XE40T
7	E40T_CGGCTAGCAAGCGCTC-1	1.99058	0	12.0158	5	F_tRG	10XE40T
68	P10T_CCATTCGAGGGAAACA-1	2.13042	2.13042	7.89365	5	F_tRG	10XP10T
10	E40T_TCAGGATTCCAAACAC-1	2.33038	0	7.34585	5	F_tRG	10XE40T
11	P10AG_AAGCCGCCACAAGACG-1	0	0	15.4338	6	F_tRG	10XP10AG
13	P10AG_ACGCCGAAGAGGGATA-1	0	2.90369	16.7749	6	F_tRG	10XP10AG
14	P10AG_AGACGTTAGACTCGGA-1	0	1.02439	17.8327	6	F_tRG	10XP10AG
15	P10AG_AGCGGTCCATTGGGCC-1	0	0	16.8754	6	F_tRG	10XP10AG
24	P10AG_CATCGGGAGTCCAGGA-1	0	0.989771	17.3816	6	F_tRG	10XP10AG
25	P10AG_CCAGCGATCTGTTTGT-1	0	0	17.3495	6	F_tRG	10XP10AG
27	P10AG_CCTCTGACAAAGGTGC-1	0	1.31641	16.8085	6	F_tRG	10XP10AG
28	P10AG_CGGCTAGGTACTCTCC-1	0	2.61669	17.6334	6	F_tRG	10XP10AG
29	P10AG_CGTAGCGCATTTCAGG-1	0	0.745115	16.4134	6	F_tRG	10XP10AG
30	P10AG_CTTTGCGGTGAGGCTA-1	0	0	16.9315	6	F_tRG	10XP10AG
33	P10AG_GACTACAAGTGGGCTA-1	0	1.56295	17.9321	6	F_tRG	10XP10AG
37	P10AG_GGAAAGCCAGGCGATA-1	0	0	14.249	6	F_tRG	10XP10AG
50	P10AG_TCCCGATGTCTTGCGG-1	0	0	16.8048	6	F_tRG	10XP10AG
60	P10AG_TGGCGCAAGCACCGTC-1	0	0.789134	17.271	6	F_tRG	10XP10AG
85	P1AG_ACTTACTAGGGCACTA-1	0	0	14.4515	6	F_tRG	10XP1AG
92	P1AG_CTACACCAGGCAGTCA-1	0	0	14.1429	6	F_tRG	10XP1AG
99	P1AG_GGTGAAGAGTGTCCCG-1	0	2.09631	15.4308	6	F_tRG	10XP1AG
100	P1AG_TTGCGTCTCTAACGGT-1	0	0	16.4568	6	F_tRG	10XP1AG
102	P5AG_AACTCAGTCTCCCTGA-1	0	0	16.4803	6	F_tRG	10XP5AG
107	P5AG_AGAGCTTGTGGCCCTA-1	0	0	15.4397	6	F_tRG	10XP5AG
109	P5AG_AGGTCCGGTTACCAGT-1	0	2.09152	16.5569	6	F_tRG	10XP5AG
116	P5AG_CATGGCGAGGTGCACA-1	0	0	16.3162	6	F_tRG	10XP5AG
121	P5AG_CGCTATCGTGACGCCT-1	0	1.27984	15.6688	6	F_tRG	10XP5AG
130	P5AG_CTACATTGTACCGCTG-1	0	0	16.3564	6	F_tRG	10XP5AG
136	P5AG_GATCGCGTCGAACGGA-1	0	0	16.4277	6	F_tRG	10XP5AG
137	P5AG_GCACTCTCAGAGCCAA-1	0	0	16.7264	6	F_tRG	10XP5AG
142	P5AG_GTCTCGTGTCGCGTGT-1	0	0	16.5113	6	F_tRG	10XP5AG
156	P5AG_TTCTTAGAGCGAGAAA-1	0	0	16.1467	6	F_tRG	10XP5AG
158	P5AG_TTGGCAATCTGTCAAG-1	0	0	14.6772	6	F_tRG	10XP5AG
161	P5T_GTAACTGAGGATGGAA-1	0	3.07012	17.4534	6	F_tRG	10XP5T
139	P5AG_GGCTGGTCAAGCCGCT-1	0.743318	1.16496	17.5695	6	F_tRG	10XP5AG
22	P10AG_CACATTTGTTGGGACA-1	0.99126	2.05137	17.3627	6	F_tRG	10XP10AG
55	P10AG_TGATTTCAGACTGGGT-1	1.01972	1.01972	16.1979	6	F_tRG	10XP10AG
113	P5AG_CAGCTGGAGTGGACGT-1	1.05292	0	14.7438	6	F_tRG	10XP5AG
59	P10AG_TGGACGCCAGTCGTGC-1	1.06225	0	16.9897	6	F_tRG	10XP10AG
105	P5AG_ACTGCTCAGTGTTTGC-1	1.23243	1.23243	14.1884	6	F_tRG	10XP5AG
120	P5AG_CGCGTTTAGTGCAAGC-1	1.33561	0.875947	16.1306	6	F_tRG	10XP5AG
132	P5AG_CTAGTGAGTGCCTGGT-1	1.36439	1.36439	16.1167	6	F_tRG	10XP5AG
82	P10T_GTCGTAACAGCCTTGG-1	1.38704	0	16.41	6	F_tRG	10XP10T
17	P10AG_AGCTTGACACATTTCT-1	1.39293	0	17.3025	6	F_tRG	10XP10AG
143	P5AG_GTGCGGTGTTCCGTCT-1	1.39979	0	16.2599	6	F_tRG	10XP5AG
111	P5AG_ATCATGGTCAATACCG-1	1.40453	1.72463	15.2057	6	F_tRG	10XP5AG
3	E40AG_GATCGCGAGTGCCATT-1	1.40895	0	15.6561	6	F_tRG	10XE40AG
61	P10AG_TGGTTCCAGAGCCCAA-1	1.43688	0	17.1348	6	F_tRG	10XP10AG
51	P10AG_TCGGTAATCCAGTAGT-1	1.44628	0	14.258	6	F_tRG	10XP10AG
131	P5AG_CTACATTGTTCGGCAC-1	1.5308	0	14.4059	6	F_tRG	10XP5AG
35	P10AG_GCCTCTATCGCTAGCG-1	1.5762	1.5762	16.5332	6	F_tRG	10XP10AG
112	P5AG_ATGTGTGCAGCTGTAT-1	1.61959	1.10708	16.1642	6	F_tRG	10XP5AG
123	P5AG_CGCTTCAGTCGACTAT-1	1.62958	0	16.6679	6	F_tRG	10XP5AG
58	P10AG_TGCCCTATCTCATTCA-1	1.65443	0	14.6876	6	F_tRG	10XP10AG
152	P5AG_TCTGGAAAGTCAATAG-1	1.67123	1.15037	15.6549	6	F_tRG	10XP5AG
40	P10AG_GGCGACTCACGACGAA-1	1.69423	0	16.5742	6	F_tRG	10XP10AG
12	P10AG_AAGTCTGAGCATGGCA-1	1.77244	0	14.4412	6	F_tRG	10XP10AG
72	P10T_CTAAGACTCTGGTGTA-1	1.84673	0	15.1987	6	F_tRG	10XP10T
149	P5AG_TCAACGAAGCCTCGTG-1	1.85851	1.85851	17.9999	6	F_tRG	10XP5AG
47	P10AG_TCAGATGTCATCGATG-1	1.85897	1.03166	16.6196	6	F_tRG	10XP10AG
45	P10AG_TAAGAGACAAATCCGT-1	1.85931	1.62225	16.4205	6	F_tRG	10XP10AG
115	P5AG_CATGACAAGAGGTTAT-1	1.98614	0	16.4839	6	F_tRG	10XP5AG
63	P10T_AGATTGCGTCAGAGGT-1	2.00536	1.43851	16.3997	6	F_tRG	10XP10T
108	P5AG_AGGGTGAAGCCGCCTA-1	2.00694	1.1464	16.1659	6	F_tRG	10XP5AG
151	P5AG_TCGCGAGCAACACGCC-1	2.01697	1.59113	16.3331	6	F_tRG	10XP5AG
101	P5AG_AAACGGGAGACGACGT-1	2.02252	0	16.7302	6	F_tRG	10XP5AG
52	P10AG_TGACGGCGTACCTACA-1	2.11681	2.48131	16.4341	6	F_tRG	10XP10AG
44	P10AG_GTGCGGTCAATGACCT-1	2.16074	1.57666	16.2862	6	F_tRG	10XP10AG
133	P5AG_CTGCCTAGTACTTGAC-1	2.19865	1.30045	16.6212	6	F_tRG	10XP5AG
117	P5AG_CCACGGAAGGGATGGG-1	2.2024	0	16.1502	6	F_tRG	10XP5AG
80	P10T_GGAGCAACACAACGTT-1	2.25355	1.66028	16.5641	6	F_tRG	10XP10T
124	P5AG_CGCTTCATCCAAACTG-1	2.29984	1.70226	16.6471	6	F_tRG	10XP5AG
128	P5AG_CGTCCATAGCGTGAGT-1	2.30755	0	16.3531	6	F_tRG	10XP5AG
125	P5AG_CGGCTAGTCATCTGTT-1	2.33447	0	14.4625	6	F_tRG	10XP5AG
114	P5AG_CATCAGATCAACACTG-1	2.3693	1.76558	16.2069	6	F_tRG	10XP5AG
74	P10T_GACTAACAGTCAAGCG-1	2.38728	1.24443	16.7108	6	F_tRG	10XP10T
126	P5AG_CGGGTCAGTTTAAGCC-1	2.41164	0	14.5225	6	F_tRG	10XP5AG
104	P5AG_ACGCCGACAATTCCTT-1	2.43034	0	16.2166	6	F_tRG	10XP5AG
23	P10AG_CAGATCACACCCAGTG-1	2.43223	0	15.6486	6	F_tRG	10XP10AG
122	P5AG_CGCTGGAGTAGCCTAT-1	2.54353	0	16.2295	6	F_tRG	10XP5AG
76	P10T_GATCAGTGTGTAATGA-1	2.56163	2.19403	14.5179	6	F_tRG	10XP10T
54	P10AG_TGAGCATAGGTCATCT-1	2.5746	0.698388	16.3462	6	F_tRG	10XP10AG
67	P10T_CATCGAAGTCCAGTGC-1	2.58013	1.39865	17.1761	6	F_tRG	10XP10T
26	P10AG_CCATGTCCATAACCTG-1	2.60555	0	16.1049	6	F_tRG	10XP10AG
83	P10T_TTGGAACCACTTACGA-1	2.62695	2.25699	16.4693	6	F_tRG	10XP10T
16	P10AG_AGCGTATCATTTGCTT-1	2.77235	0	16.4805	6	F_tRG	10XP10AG
36	P10AG_GCGGGTTCAAGCGAGT-1	2.77423	1.25401	17.4159	6	F_tRG	10XP10AG		foxj1+43	in99
119	P5AG_CGACTTCCATGGTCAT-1	2.83064	1.18768	14.5203	6	F_tRG	10XP5AG		Sparcl1+69	in99
64	P10T_AGGGATGGTTACGTCA-1	2.85185	0	14.2652	6	F_tRG	10XP10T		foxj1+Sparcl1+32	31
43	P10AG_GTGCGGTAGAGGTTGC-1	3.01455	1.07772	17.0679	6	F_tRG	10XP10AG
153	P5AG_TGACTTTGTAGCGATG-1	3.11334	0	15.8805	6	F_tRG	10XP5AG
39	P10AG_GGACATTCACGTCTCT-1	3.12988	0	15.4292	6	F_tRG	10XP10AG
154	P5AG_TGCACCTGTTACGACT-1	3.14199	0	16.451	6	F_tRG	10XP5AG
46	P10AG_TATCTCAGTACAGTTC-1	3.18033	1.91157	15.4404	6	F_tRG	10XP10AG
73	P10T_GACGTTAAGACTTTCG-1	3.25398	0	14.4524	6	F_tRG	10XP10T
21	P10AG_CACAGGCCAGGTTTCA-1	3.36962	0	15.1978	6	F_tRG	10XP10AG
6	E40T_CCTACACAGCGCCTTG-1	3.37335	0	14.2718	6	F_tRG	10XE40T
41	P10AG_GGGACCTGTGTTCGAT-1	3.37338	0	14.5082	6	F_tRG	10XP10AG
53	P10AG_TGACTTTTCGTCCAGG-1	3.59586	0	14.9709	6	F_tRG	10XP10AG
79	P10T_GCCAAATCATCGATGT-1	3.75313	0	15.9099	6	F_tRG	10XP10T
20	P10AG_AGGTCATCATGGTCTA-1	3.98852	0	14.2162	6	F_tRG	10XP10AG
31	P10AG_GACACGCTCAGCTCTC-1	4.34594	0	14.2274	6	F_tRG	10XP10AG
19	P10AG_AGGGATGTCAGTCAGT-1	4.40031	0	14.7593	6	F_tRG	10XP10AG
1	E40AG_AAAGATGTCTGCTTGC-1	0	0	14.3088	7	F_tRG	10XE40AG		total 48
88	P1AG_CAGCGACTCTGCTTGC-1	0	0	15.0246	7	F_tRG	10XP1AG		double negative		8
91	P1AG_CGGTTAACAGATGGCA-1	0	0	15.2758	7	F_tRG	10XP1AG		double positive6		6
93	P1AG_CTCCTAGGTCCCTACT-1	0	0	15.3971	7	F_tRG	10XP1AG		sparl1-single positve		33
94	P1AG_GCAGTTAGTCAGAAGC-1	0	0	15.1183	7	F_tRG	10XP1AG
96	P1AG_GGACGTCAGGAATGGA-1	0	0	14.8454	7	F_tRG	10XP1AG
97	P1AG_GGCGACTGTTTAGCTG-1	0	0	15.0793	7	F_tRG	10XP1AG
140	P5AG_GGGAATGCACCTCGGA-1	0	0	15.16	7	F_tRG	10XP5AG
103	P5AG_ACCCACTTCAGGCGAA-1	1.17099	1.17099	15.2151	7	F_tRG	10XP5AG
98	P1AG_GGGCACTAGTTGAGTA-1	1.47798	1.47798	14.4044	7	F_tRG	10XP1AG
65	P10T_CAAGGCCAGGAGTCTG-1	1.5033	0	15.258	7	F_tRG	10XP10T
69	P10T_CCGTGGAAGTCCAGGA-1	1.68953	0	15.5988	7	F_tRG	10XP10T
86	P1AG_ATCTACTTCACATACG-1	2.16142	0	15.0551	7	F_tRG	10XP1AG
118	P5AG_CCGGGATAGAGTCTGG-1	2.18425	0	15.0713	7	F_tRG	10XP5AG
110	P5AG_ATAACGCCAAGGCTCC-1	2.31027	0.921421	15.1629	7	F_tRG	10XP5AG
70	P10T_CGCTGGAGTACCGTAT-1	2.31286	1.7141	15.2414	7	F_tRG	10XP10T
157	P5AG_TTGAACGTCGCGCCAA-1	2.32776	0	15.0551	7	F_tRG	10XP5AG
150	P5AG_TCATTTGGTAAGAGAG-1	2.41504	0	15.2971	7	F_tRG	10XP5AG
95	P1AG_GCATACAAGTTGTAGA-1	2.44271	1.50439	15.1907	7	F_tRG	10XP1AG
66	P10T_CAGCAGCCACGAAGCA-1	2.59846	0	15.1992	7	F_tRG	10XP10T
38	P10AG_GGAATAATCTCAACTT-1	2.61957	0	15.4677	7	F_tRG	10XP10AG
62	P10AG_TGTCCCAAGGTGACCA-1	2.64824	0	15.0941	7	F_tRG	10XP10AG
56	P10AG_TGATTTCTCTACCAGA-1	2.71806	0.944811	15.4329	7	F_tRG	10XP10AG
32	P10AG_GACGTGCCATGAGCGA-1	2.73564	0	15.4731	7	F_tRG	10XP10AG
147	P5AG_GTGTTAGAGTGAACAT-1	2.76095	0	15.3154	7	F_tRG	10XP5AG
127	P5AG_CGTCAGGGTAGATTAG-1	2.88382	0	14.9494	7	F_tRG	10XP5AG
129	P5AG_CGTGTCTAGACTACAA-1	3.09325	0	15.059	7	F_tRG	10XP5AG
48	P10AG_TCAGCTCTCCAACCAA-1	3.14414	0	15.0041	7	F_tRG	10XP10AG
135	P5AG_GATCAGTCATCCAACA-1	3.2426	0	15.3123	7	F_tRG	10XP5AG
75	P10T_GAGGTGATCTGCTGCT-1	3.28245	0	15.2024	7	F_tRG	10XP10T
78	P10T_GCCAAATCACTGCCAG-1	3.29917	0	15.1977	7	F_tRG	10XP10T
141	P5AG_GTCATTTAGGCTCATT-1	3.42694	0	15.4349	7	F_tRG	10XP5AG
106	P5AG_AGAATAGTCCCTAATT-1	3.50953	0	15.1773	7	F_tRG	10XP5AG
155	P5AG_TGGACGCCATCAGTCA-1	3.56237	0	15.3428	7	F_tRG	10XP5AG
134	P5AG_GATCAGTAGCTAGTGG-1	3.60703	0	15.171	7	F_tRG	10XP5AG
159	P5AG_TTGTAGGCAGTACACT-1	3.61905	0	15.2811	7	F_tRG	10XP5AG
18	P10AG_AGGCCGTCACATAACC-1	3.62729	0	15.7186	7	F_tRG	10XP10AG
148	P5AG_TACAGTGTCTAACCGA-1	3.69028	0	15.2008	7	F_tRG	10XP5AG
57	P10AG_TGCCCATTCTAACTTC-1	3.71543	0	15.3242	7	F_tRG	10XP10AG
146	P5AG_GTGTTAGAGACCTAGG-1	3.88903	0	15.3075	7	F_tRG	10XP5AG
145	P5AG_GTGTGCGGTTGGTTTG-1	3.90892	0	15.3735	7	F_tRG	10XP5AG
77	P10T_GCATGCGCAGTCAGCC-1	3.96643	0	15.3947	7	F_tRG	10XP10T
71	P10T_CGCTTCATCGGCGCAT-1	3.98167	0	15.0206	7	F_tRG	10XP10T
144	P5AG_GTGGGTCTCGGCTTGG-1	3.99151	0	15.3797	7	F_tRG	10XP5AG
81	P10T_GTACTTTGTAGATTAG-1	4.05482	0	15.0433	7	F_tRG	10XP10T
49	P10AG_TCAGGTAGTCCGAATT-1	4.09407	0	15.4626	7	F_tRG	10XP10AG
34	P10AG_GATGAGGCATCGGAAG-1	4.27943	0	15.239	7	F_tRG	10XP10AG
42	P10AG_GGGCACTAGGGTTTCT-1	4.70419	0	15.4534	7	F_tRG	10XP10AG
