## Supplementary Table 4 for "Truncated radial glia as a common precursor in the late corticogenesis of gyrencephalic mammals"

### Sheet: Image01_hight
Location_Center_X	Location_Center_Y	FoxJ1.mean.intensity	SPARCL1.mRNA.count		Distance_from_the_apical_surface (μm)	Cluster
1937.27	25.1402	0.000215905	0		7.95633	A
1918.43	83.3181	0.000290391	0		7.97429	A
2021.58	133.617	0.000608463	0		13.4786	A
1995.23	180.633	0.000302527	1		13.6558	A
1975.05	244.648	0.000567936	1		15.1195	A
2035.65	254.399	0.000188561	0		17.4516	A
1021.62	307.231	0.000408715	1		3.11817	A
2018.03	346.374	0.000251429	2		20.248	A
1908.56	369.853	0.000197398	0		18.5487	A
665.085	438.143	0.000546067	1		3.6687	A
1210.5	454.555	0.000372542	1		13.1204	A
2013.99	470.766	0.000220122	0		25.2573	A
1657.96	474.398	0.000243448	1		15.1711	A
531.115	486.063	0.000668043	0		2.35796	A
1414.27	493.745	0.000228795	3		14.0004	A
970.619	493.643	0.000669046	1		11.5312	A
1486.03	508.664	0.000201281	1		14.4253	A
861.743	510.294	0.000260439	0		9.97145	A
928.577	546.658	0.000275675	1		13.0869	A
1582.03	562.315	0.000217564	0		17.6686	A
832.564	573.855	0.000243858	1		12.0948	A
959.346	570.614	0.000226132	0		14.844	A
1037.4	561.951	0.000231397	1		15.0598	A
488.946	584.987	0.00019546	0		5.09898	A
1202.91	594.938	0.000223922	3		19.4359	A
1481.22	587.213	0.000207977	0		18.1913	A
1600.28	603.228	0.000202815	0		19.7957	A
458.936	616.715	0.000269272	0		5.11393	A
388.709	632.414	0.000818136	1		2.85322	A
842.722	619.532	0.000241893	1		14.3008	A
2028.83	619.393	0.000215309	0		31.666	A
1367.01	620.701	0.000218997	0		20.4435	A
671.761	661.534	0.000313836	1		13.1109	A
1059.92	681.857	0.000215261	3		20.9157	A
1342.89	678.64	0.000211923	0		23.4264	A
1534.46	722.025	0.000226992	0		24.8061	A
1874.04	737.057	0.000210652	0		31.3835	A
979.575	730.396	0.000212032	0		21.955	A
1591.7	749.263	0.000214008	0		26.5153	A
434.136	777.127	0.000816992	1		9.1758	A
1913.35	789.284	0.000209771	0		34.5185	A
330.728	804.812	0.000237089	1		6.81882	A
1494.88	815.996	0.00023539	3		29.1834	A
1097.63	839.869	0.000207219	2		28.7037	A
2026.8	837.964	0.000216072	0		39.6468	A
838.601	838.545	0.000227974	0		24.1426	A
390.01	842.332	0.000463338	0		10.0609	A
1770.75	845.504	0.000215308	0		33.5376	A
1841.63	854.471	0.000219491	0		35.4036	A
1297.02	865.343	0.000210001	0		32.653	A
210.331	882.988	0.000819015	1		4.68934	A
511.849	908.454	0.000219384	0		16.3281	A
1705.12	905.021	0.000214905	1		35.1182	A
1997.54	911.614	0.000216356	0		41.6464	A
1411.69	906.394	0.000229414	3		33.6504	A
1587.59	955.896	0.000234551	0		36.2624	A
331.65	953.879	0.000274358	1		11.4296	A
1952.48	975.664	0.000210729	0		43.0777	A
1655.61	1012.04	0.000251787	1		39.4884	A
783.822	1044.75	0.000226658	1		30.1578	A
257.79	1041.18	0.000215642	0		10.0195	A
1917.96	1049.21	0.000225279	0		45.3917	A
2002.1	1055.31	0.000203244	0		47.5804	A
1828	1084.37	0.000221937	0		45.1916	A
1892.88	1131.6	0.000210598	0		48.469	A
1283.95	1145.72	0.000215988	1		45.2111	A
1862.78	1180.66	0.000201603	0		50.1051	A
1944.61	1180.65	0.000214315	0		51.6326	A
1625.16	1193.23	0.000226062	0		47.7948	A
856.814	1195.9	0.000233187	0		37.7312	A
1782.06	1203.4	0.000206554	0		49.8953	A
1087.88	1230.97	0.000205583	0		45.9185	A
597.388	1233.85	0.000226377	0		28.7127	A
1462.64	1243	0.000211836	0		49.672	A
1521.93	1228.22	0.000229853	2		49.0043	A
1255.89	1274.5	0.000223277	0		50.75	A
840.25	1271.39	0.000211892	0		39.8218	A
214.337	1269.1	0.000333845	0		14.1039	A
714.426	1298.12	0.000224764	0		35.1148	A
1913.92	1295.9	0.000208961	0		56.1496	A
97.9125	1306	0.000257167	1		12.406	A
2032.64	1320.92	0.000221576	3		59.5251	A
1738.12	1325.48	0.000196677	0		55.0335	A
1205.68	1330.24	0.000223582	0		52.5611	A
1804.8	1339.51	0.000219807	0		56.4747	A
776.459	1338.94	0.000207137	0		38.6525	A
893.413	1338.06	0.00021548	0		43.6932	A
155.062	1346.44	0.000254467	1		15.3356	A
1614.25	1351.41	0.000219344	0		55.2555	A
1475.18	1364.62	0.000198468	0		55.5056	A
1909.49	1372.52	0.000203542	2		59.5199	A
1112.65	1377.67	0.000212451	0		52.6037	A
1859.01	1377.1	0.000183895	0		58.95	A
1550.7	1379.75	0.000210899	0		56.3401	A
313.6	1395.58	0.000211993	0		21.771	A
724.85	1404.97	0.000205986	0		37.9688	A
1701.24	1409.59	0.000201936	0		58.6353	A
246.038	1417.58	0.000369583	0		20.543	A
1440.08	1418.95	0.000208044	2		58.1391	A
1297.69	1418.93	0.000220169	3		57.9656	A
1041.49	1434.41	0.000201047	0		52.0952	A
1523.63	1430.22	0.000217175	0		58.6958	A
893.123	1435.62	0.000211789	0		45.7524	A
1370.32	1445.16	0.000215443	2		59.5863	A
1892.89	1450.82	0.000219356	0		62.8166	A
343.661	1463.37	0.000213465	0		25.1545	A
1089.25	1477.58	0.000220729	0		55.0613	A
1734.01	1465.67	0.000221073	0		61.5749	A
657.351	1474.45	0.000276014	0		37.0047	A
764.263	1474.48	0.000217976	0		41.3069	A
1533.64	1496.25	0.000222722	0		61.8821	A
1948.23	1488.36	0.000213559	0		65.3814	A
1776.39	1478.44	0.000210211	1		62.6005	A
1676.82	1497	0.000226334	0		62.582	A
986.891	1512.01	0.000210837	3		51.4519	A
1192.11	1505	0.000224132	0		59.6003	A
1973.73	1518.59	0.000208083	0		67.1633	A
1396.65	1527.83	0.000219075	0		63.4543	A
864.117	1533.67	0.000205287	1		46.8776	A
1664.73	1547.27	0.000214351	0		64.8879	A
1600.74	1554.24	0.000192412	0		64.874	A
1838.53	1551.41	0.000208078	3		66.7149	A
1934.12	1559.59	0.000200181	0		68.3939	A
199.7	1557.45	0.000195324	0		25.4267	A
493.579	1561.78	0.00021097	0		33.5123	A
980.607	1575.14	0.000191846	0		52.691	A
1770.44	1580.51	0.000212381	0		67.3251	A
1307.54	1577.6	0.000238296	2		65.3888	A
766.103	1583.18	0.000239632	2		44.2709	A
1620.87	1595.25	0.000181076	0		66.9251	A
312.501	1588.21	0.000215688	0		29.1621	A
453.933	1600.73	0.000211836	0		33.6062	A
1223.45	1587.06	0.000215684	1		63.1738	A
1714	1601.73	0.000219766	0		67.8266	A
1982.89	1604.78	0.000191598	1		71.2035	A
1927.62	1616.87	0.000205511	2		70.9171	A
542.144	1623.62	0.000226288	0		37.2642	A
2024.93	1640.9	0.000203251	0		73.5223	A
700.167	1652.64	0.000209371	0		43.7717	A
1591.6	1643.87	0.000192351	0		69.1245	A
1781.7	1656.02	0.000225828	1		70.9841	A
1871.99	1669.16	0.000201372	0		72.5897	A
1707.3	1672.88	0.000207631	1		71.1483	A
1816.21	1684.27	0.000225667	0		72.6582	A
1387.22	1660.94	0.000217152	0		69.8595	A
1164.96	1690.84	0.000191497	0		63.1361	A
1233.66	1686.51	0.000220274	0		65.8776	A
2018.76	1700.12	0.000204196	0		76.092	A
1655.46	1696.56	0.000204022	0		71.9401	A
1106.34	1696.37	0.00019263	0		60.8754	A
1933.22	1685.04	0.000202588	3		74.1239	A
809.479	1705.96	0.000215366	0		49.4555	A
976.368	1705.95	0.000231919	0		55.9184	A
419.87	1720.28	0.000225152	0		37.2641	A
894.006	1732.76	0.000229384	1		53.4559	A
1439.7	1741.2	0.000198203	2		73.6022	A
1592.32	1732.48	0.000202028	1		73.3685	A
368.003	1739.79	0.000226327	0		36.8055	A
1752.22	1735.37	0.000198138	0		74.4593	A
1833.03	1747.67	0.000212772	0		75.8046	A
1099.19	1755.37	0.000210123	1		62.1272	A
1923.33	1754.98	0.000211958	0		77.2129	A
1988.33	1767.27	0.000204232	0		78.6789	A
1254.06	1769.01	0.000203367	0		68.7385	A
1536.97	1770.37	0.000206845	0		75.0354	A
1154.95	1785.53	0.00020763	0		65.1572	A
1893.81	1789.21	0.00021521	0		78.4301	A
1751.84	1796.53	0.000201296	1		77.3487	A
1274.34	1799.09	0.000205975	0		70.3265	A
1380.25	1819.86	0.00020563	0		75.1836	A
2028.51	1809.17	0.000207961	2		81.1916	A
886.272	1824.37	0.000212789	0		55.9166	A
1195.87	1829.7	0.000218116	1		67.9688	A
741.137	1825.23	0.000199977	1		50.8608	A
1311.59	1840.39	0.000194053	0		72.8964	A
980.745	1835.7	0.00020782	0		59.7669	A
822.772	1845.58	0.000205836	0		54.3357	A
1586.8	1842.45	0.000204834	0		78.6153	A
45.4748	1873.4	0.000208387	0		38.8115	A
684.254	1882.08	0.000208117	0		51.0576	A
1913.57	1871.96	0.000219013	3		82.513	A
1677.81	1879.71	0.000217559	3		80.7963	A
1025.2	1879.81	0.000210837	1		62.7538	A
1242.78	1880.38	0.00020503	3		71.1992	A
1396.99	1886.99	0.000206661	0		77.5562	A
2023.69	1893.2	0.00020654	0		84.9534	A
434.481	1894.59	0.000226373	0		44.864	A
1587.57	1899.97	0.000207886	0		81.373	A
1489.62	1936.34	0.000227697	3		82.5811	A
850.686	1919.62	0.0002045	0		57.7783	A
726.294	1920.18	0.000205894	0		53.7563	A
304.581	1939.2	0.000210757	0		44.3588	A
1962.84	1940.19	0.000201116	2		86.2861	A
1132.7	1933.09	0.000196419	0		68.395	A
1199.38	1938.5	0.0002049	2		71.1139	A
609.067	1946.8	0.000253655	0		51.3473	A
1747.06	1941.4	0.000217346	0		84.1776	A
402.938	1962.91	0.00025344	2		47.1573	A
2024.41	1957.76	0.000247628	0		87.9218	A
1448.06	1958.51	0.000200645	1		81.4742	A
1538.4	1956.47	0.000221304	1		83.965	A
1834.5	1964.27	0.000222637	1		85.9889	A
156.678	1966.66	0.000212379	0		43.8644	A
1365.81	1966.06	0.000194211	0		78.3956	A
901.999	1972.41	0.00020568	1		61.3119	A
749.97	1980.66	0.000197792	0		56.7143	A
1676.96	1975.7	0.000195586	1		85.3693	A
29.7202	1988.57	0.000449366	0		44.3034	A
207.931	1999.8	0.000210082	0		45.8993	A
1998.17	2003.18	0.000193331	1		89.6548	A
1183.47	2005.21	0.0001991	0		72.4464	A
1111.31	2009.58	0.000203902	3		69.9042	A
1768.33	2007.58	0.000210257	0		87.4736	A
1816.51	2016.47	0.000210526	0		88.2861	A
528.756	2018.53	0.000206881	0		52.2469	A
1594.03	2012.11	0.000201012	2		86.7641	A
1241.96	2023.83	0.000221088	0		75.2077	A
1708.72	2030.34	0.000210728	0		88.1533	A
1354.23	2023.88	0.000198928	1		79.538	A
771.956	2030.52	0.00019841	0		59.2393	A
880.101	2034.3	0.000197694	0		62.7436	A
1293.91	2029.43	0.000206585	0		77.3566	A
82.7717	2034.06	0.000273791	0		46.6286	A
252.723	2035.94	0.000188132	0		48.0873	A
1505.68	2037.31	0.000193611	0		85.8698	A
1883.21	2039.5	0.000197427	0		90.001	A
1844.99	32.9848	0.000704365	4		3.74329	B
2015.37	36.869	0.000360783	3		11.7468	B
1881.22	86.0844	0.000316633	3		6.54891	B
1963.66	92.6369	0.000317037	4		10.1128	B
1949.37	153.614	0.000620918	4		11.1324	B
1896.68	172.54	0.000500981	5		10.0733	B
1603.93	178.359	0.000362526	8		2.47688	B
2034.41	194.331	0.000332413	2		15.5493	B
1296.06	189.999	0.000330896	3		1.3358	B
1376.63	234.282	0.000962164	5		3.6291	B
1787.55	223.546	0.000287891	3		9.46308	B
1071.28	223.804	0.00075983	9		2.56678	B
1286.69	245.676	0.00044975	10		3.70668	B
1905.64	254.713	0.000336005	6		13.657	B
1172.87	262.893	0.000902677	8		4.22176	B
1609.81	262.057	0.000769648	3		5.63143	B
1851.01	282.003	0.000220069	7		13.5101	B
927.236	292.13	0.000919932	7		2.32199	B
1723.54	295.394	0.000368946	5		10.457	B
1224.9	317.413	0.000951488	4		6.53918	B
1637.52	338.443	0.000307625	25		9.254	B
1789.83	334.542	0.000483449	12		13.8716	B
1530.17	381.829	0.000234851	4		8.65721	B
1702.13	377.419	0.000228292	4		12.7046	B
1139.83	381.023	0.000504841	20		9.46069	B
1013.57	393.192	0.000364161	4		6.88839	B
935.857	399.122	0.000441041	2		7.20167	B
1217.49	397.816	0.000322863	6		10.3929	B
1294.09	414.78	0.000428047	5		11.6248	B
1431.96	418.302	0.000215762	13		10.2832	B
1599.23	419.229	0.000256553	6		11.504	B
979.181	450.459	0.000611047	3		9.4551	B
1319.28	465.286	0.000429266	7		14.2648	B
1098.99	459.66	0.000472257	6		11.3224	B
1541.63	476.036	0.000246342	18		13.1849	B
905.929	477.682	0.000639347	4		9.70461	B
1169.94	512.316	0.000459923	13		15.2432	B
1248.11	528.265	0.000280324	6		16.7052	B
651.414	524.087	0.000329507	9		7.79324	B
1381.06	536.753	0.000249242	5		16.3737	B
1659.64	540.911	0.000232825	5		18.0248	B
685.155	552.546	0.000337955	2		9.20742	B
1119.12	555.183	0.000316601	3		15.8802	B
590.438	542.656	0.000389922	4		6.29321	B
776.367	550.391	0.000410547	10		10.0554	B
676.127	607.167	0.000286878	11		11.4202	B
1093.09	609.328	0.000480663	10		17.8959	B
739.067	625.619	0.000561271	7		13.058	B
1277.42	619.061	0.000247481	9		21.1744	B
987.604	638.657	0.000412542	7		18.3327	B
934.281	645.475	0.000518853	3		17.3352	B
1178.84	652.041	0.000397326	6		21.2978	B
875.033	682.847	0.000354144	2		17.705	B
466.799	680.104	0.000379785	15		7.21714	B
550.128	682.191	0.000427248	2		10.5018	B
948.383	694.956	0.00045886	4		19.7499	B
772.329	677.707	0.000802013	7		15.8544	B
616.571	714.69	0.000386598	5		13.5826	B
810.169	718.606	0.000229522	9		18.236	B
1725.84	735.376	0.000206303	5		27.8306	B
481.626	735.852	0.000565857	8		9.45671	B
687.672	743.762	0.000303574	6		16.6562	B
1121.5	756.615	0.000214283	4		25.069	B
563.796	768.647	0.000657801	2		13.5016	B
249.256	787.331	0.00069432	4		3.49379	B
503.048	830.889	0.000604538	5		13.3328	B
286.705	864.95	0.000751379	6		7.29751	B
754.624	864.431	0.000438011	11		23.2342	B
442.904	880.854	0.000232719	4		13.1305	B
360.247	894.683	0.000277568	4		10.9049	B
1785.98	921.472	0.000236749	7		37.181	B
1653	928.765	0.00022142	5		35.5599	B
660.156	942.612	0.000374974	6		22.4741	B
441.044	993.542	0.000259824	13		16.9266	B
1026.26	1013.89	0.000229136	9		35.1721	B
955.677	1053.31	0.000259471	7		35.6835	B
478.44	1071.57	0.000276398	6		20.2486	B
349.876	1096.56	0.000226762	5		15.1507	B
147.534	1115.45	0.000474007	8		7.08148	B
75.9493	1150.85	0.000461834	4		5.40267	B
298.853	1168.93	0.000436046	11		14.5985	B
219.572	1172.98	0.000564764	5		11.4912	B
135.191	1199.97	0.000823226	3		9.0677	B
1185.68	1207.84	0.000228176	4		46.8548	B
71.7942	1208.42	0.000896923	4		7.61312	B
297.067	1229.77	0.000708522	4		16.1001	B
48.1567	1257.1	0.000512324	14		9.43638	B
520.679	1306.6	0.000215611	5		27.1284	B
62.5088	1354.56	0.000772501	5		14.1521	B
1952.06	1368.35	0.000211349	6		60.0555	B
23.9489	1392.43	0.000474661	7		15.7042	B
119.644	1410.88	0.000310405	4		17.491	B
199.148	1464.39	0.000214676	9		21.3363	B
1824.97	1466.58	0.000244727	5		62.6127	B
424.786	1478.13	0.0002048	6		28.3403	B
478.484	1496.36	0.000247638	5		30.8191	B
1523.99	1681.68	0.000254057	7		70.7593	B
590.169	1677.42	0.000450226	3		40.7231	B
1025	1755.98	0.000269226	10		59.2067	B
1381.88	1771.94	0.00022883	7		74.0891	B
1667.51	1797.6	0.000222858	16		76.8243	B
1079.23	1837.52	0.000241968	14		63.5996	B
354.084	1828.46	0.00039441	4		40.3118	B
1484.64	1846.21	0.000196257	6		78.6228	B
1758.79	1868.64	0.000234199	4		80.8175	B
965.724	1914.38	0.000209361	12		61.6294	B
1897.72	1936.3	0.000229785	10		85.3268	B
816.752	1992.31	0.000239681	8		59.2147	B
1951.43	2021.56	0.00019949	11		89.92	B
1088.78	160.505	0.00167807	0		1.65118	C
1708.22	177.434	0.00108773	3		5.46013	C
1742.3	232.532	0.000998879	2		8.56341	C
1463.53	349.752	0.00119586	3		6.81682	C
772.45	376.209	0.00100137	2		2.28122	C
577.029	404.43	0.00147114	0		2.14974	C
801.002	478.767	0.00155959	0		7.31069	C
428.469	573.638	0.00327806	1		2.69751	C
314.086	716.341	0.00121708	1		3.12274	C
269.274	948.982	0.00113765	3		8.65289	C
201.697	988.832	0.00134862	0		6.522	C
167.251	1055.27	0.00110476	2		6.41759	C
35.0116	1111.66	0.00150208	0		2.7045	C
91.3963	1464.83	0.000964459	2		19.6187	C
1774.6	62.1496	0.000780351	15		2.76808	D
1759.51	130.561	0.000941616	9		5.03725	D
1667.73	141.139	0.00121967	10		2.91383	D
1828.74	173.86	0.000684816	22		8.62664	D
1570.4	260.006	0.00124568	18		4.29996	D
1506.74	273.276	0.00170252	3		3.33474	D
1313.54	308.329	0.000937137	13		6.96832	D
1483.59	304.373	0.00173377	3		4.6218	D
1408.43	320.073	0.00112743	6		6.11312	D
1061.2	341.61	0.0015283	5		5.53734	D
857.644	420.372	0.00203032	8		6.14089	D
769.505	426.321	0.00104465	8		4.39369	D
724.379	495.874	0.00107893	20		6.82886	D
541.151	582.211	0.000675382	16		6.27292	D
151.482	894.339	0.00134896	4		2.42223	D
95.6858	1040.01	0.00144346	9		3.05629	D
