## Supplementary Table 7 for "Truncated radial glia as a common precursor in the late corticogenesis of gyrencephalic mammals"

### Sheet: Sheet1
Tube No.	Sample	Sex	Stage	Concentration (ng/ul)	Volume (ul)	Total RNA ng	Tissue remained
1	ganglion eminence	Unknown	E36	338	35	11830	No
2	eye ball	Unknown	E36	189	35	6615	Yes
3	whole brain	Unknown	E36	414	35	14490	Yes
4	codal brain	Unknown	E36	400	35	14000	Yes
5	gonad and mesonephores	Unknown	E36	47	35	1645	No
6	cortex	Unknown	E36	543	35	19005	Yes
7	liver	Unknown	E36	1007	35	35245	Yes
8	stomach and esophagus	Unknown	E36	181	35	6335	Yes
9	bone	Unknown	E36	100	35	3500	Yes
10	small intestine	Unknown	E36	779	35	27265	Yes
11	heart	Unknown	E36	137	35	4795	Yes
12	limb	Unknown	E36	262	35	9170	Yes
13	skin	Unknown	E36	103	35	3605	Yes
14	spleen	Unknown	E36	400	35	14000	No
15	kidney	Unknown	E36	308	35	10780	Yes
16	Lung	Unknown	E36	254	35	8890	Yes
17	whole brain	Unknown	E32	400	35	14000	Yes
